# Mitotic activity shapes stage-specific histone modification profiles during Xenopus embryogenesis

**DOI:** 10.1101/2020.08.04.200550

**Authors:** Daniil Pokrovsky, Ignasi Forné, Tobias Straub, Axel Imhof, Ralph A.W. Rupp

## Abstract

Forming an embryo from a zygote poses an apparent conflict for epigenetic regulation. On one hand, the de novo induction of cell fate identities requires the establishment and subsequent maintenance of epigenetic information to harnish developmental gene expression. On the other hand, the embryo depends on cell proliferation, and every round of DNA replication dilutes preexisting histone modifications by incorporation of new unmodified histones into chromatin. Here we investigated the possible relationship between the propagation of epigenetic information and the developmental cell proliferation during Xenopus embryogenesis. We systemically inhibited cell proliferation during the G1/S-transition in gastrula embryos and followed their development until the tadpole stage. Comparing wild-type and cell cycle-arrested embryos, we show that the inhibition of cell proliferation is principally compatible with embryo survival and cellular differentiation. In parallel, we quantified by mass spectrometry the abundance of a large set of histone modification states, which reflects the developmental maturation of the embryonic epigenome. The arrested embryos developed abnormal stage-specific histone modification profiles, in which transcriptionally repressive histone marks were overrepresented. Embryos released from the cell cycle block during neurulation reverted back towards normality on morphological, molecular and epigenetic levels. These results indicate that replicational dilution of histone marks has a strong impact on developmental chromatin maturation. We propose that this influence is strong enough to control developmental decisions, specifically in cell populations that switch between resting and proliferating states such as stem cells.
