## Supplementary material for "Mitotic activity shapes stage-specific histone modification profiles during Xenopus embryogenesis": Table S1

### Sheet: HUA
marker (Xenopus specific name)	origin	organ	stage of in situ	Mock	HUA	n bio
muc2 (xcg1)	ecto	Cement gland	NF32,37	20/20	19/20	2
pax6	ecto/n-ecto	Eye, telencephalon, spinal cord	NF35, 39	28/28	21/38	3
otx2	ecto/n-ecto	Eye, midbrain	NF35	7/7	8/12	2
hba1 (alpha-globin)	meso	Blood	NF32, 33, 34, 35	21/21	42/42	3
msr1	meso	Blood vessels	NF32	5/5	3/3	1
myod1	meso	Skeleton muscles	NF32, 35	25/25	19/43	3
tnni3	meso	Heart	NF32, 33/34, 35	25/25	23/35	3
nkx2-5 (tinman)	meso	Heart	NF18	6/6	5/5	1
actc1	meso	Heart, somites	NF25, 27, 37	50/50	37/37	3
myh6 (mhc-alpha)	meso	Heart primordium	NF25, 32	39/43	39/41	3
rax (rx1)	n-ecto	Retina	NF32, 33, 35	15/15	19/22	3
tuba4b (alpha-tubulin)	n-ecto	Skin	NF32, 33, 34	23/23	28/28	3
zic1	n-ecto	neural crest, brain	NF13	18/18	12/12	2
zic2	n-ecto	neural plate/tube, eye,	NF25	8/8	9/9	1
twist1	n-ecto	neural crest	NF18, 25	34/34	41/44	3
pou5f3.2 (oct25)	pan	Neural plate	NF13, 18	14/14	20/22	3
cdx2 (cad2)	pan	Marginal zone	NF13, 18, 32	38/38	20/20	2
tbxt (xbra)	meso	Tail bud	NF34, 35, 27	23/23	2/28	3
foxd4l1.1 (foxd5a)	meso	Tail bud, presomitic mesoderm	NF10, 18, 27, 32	39/39	4/28	3
