## Supplementary material for "Mitotic activity shapes stage-specific histone modification profiles during Xenopus embryogenesis": Table S2

### Sheet: Sheet1
Order	Index	Name	peptide sequence	Comb	ID
#22466	44	H3.V117R128	KRVTIMPKDIQLA-R*--Qtag		Peptide 117-128
#22466	17	H3.K18R26_noPTM	PRKQLATKAA-R*--Qtag		Peptide 16-26
#22466	19	H3.K23ac	PRKQLAT-Lys(Ac)-AA-R*--Qtag		Peptide 16-26
#22466	18	H3.K18ac	PR-Lys(Ac)-QLATKAA-R*--Qtag		Peptide 16-26
#22466	20	H3.K18acK23ac	PR-Lys(Ac)-QLAT-Lys(Ac)-AA-R*--Qtag		Peptide 16-26
#25679	1	H3.K18acK23met	PR-Lys(ac)-QLAT-Lys(Me)-AA-R*-Qtag		Peptide 16-26
#22466	7	H3.T3p	AR-pT-KQTA-R*--Qtag		Peptide 1-8
#22466	5	H3.T6p	ARTKQ-pT-A-R*--Qtag		Peptide 1-8
#22466	1	H3.T3R8_noPTM	ARTKQTA-R*--Qtag		Peptide 1-8
#22466	6	H3.K4me1T6p	ART-Lys(Me)-Q-pT-A-R*--Qtag		Peptide 1-8
#22466	2	H3.K4me1	ART-Lys(Me)-QTA-R*--Qtag		Peptide 1-8
#22466	3	H3.K4me2	ART-Lys(Me2)-QTA-R*--Qtag		Peptide 1-8
#22466	4	H3.K4me3	ART-Lys(Me3)-QTA-R*--Qtag		Peptide 1-8
#13438	27	H3.K27me1K36me1	ARkSAPATGGVkKPHR	1 1 -	Peptide 25-40
#13438	28	H3.K27me1K36me2	ARkSAPATGGVmKPHR	1 2 -	Peptide 25-40
#22466	21	H3.K27R40_noPTM	ARKSAPATGGVKKPH-R*--Qtag	- - -	Peptide 25-40
#22466	29	H3.K37me1	ARKSAPATGGVK-Lys(Me)-PH-R*--Qtag	- - 1	Peptide 25-40
#22466	30	H3.K37me2	ARKSAPATGGVK-Lys(Me2)-PH-R*--Qtag	- - 2	Peptide 25-40
#22466	31	H3.K37me3	ARKSAPATGGVK-Lys(Me3)-PH-R*--Qtag	- - 3	Peptide 25-40
#22466	26	H3.K36me1	ARKSAPATGGV-Lys(Me)-KPH-R*--Qtag	- 1 -	Peptide 25-40
#22466	27	H3.K36me2	ARKSAPATGGV-Lys(Me2)-KPH-R*--Qtag	- 2 -	Peptide 25-40
#22466	28	H3.K36me3	ARKSAPATGGV-Lys(Me3)-KPH-R*--Qtag	- 3 -	Peptide 25-40
#22466	25	H3.K27ac	AR-Lys(Ac)-SAPATGGVKKPH-R*--Qtag	a - -	Peptide 25-40
#22466	22	H3.K27me1	AR-Lys(Me)-SAPATGGVKKPH-R*--Qtag	1 - -	Peptide 25-40
#22466	32	H3.K27me1K37me1	AR-Lys(Me)-SAPATGGVK-Lys(Me)-PH-R*--Qtag	1 - 1	Peptide 25-40
#22466	23	H3.K27me2	AR-Lys(Me2)-SAPATGGVKKPH-R*--Qtag	2 - -	Peptide 25-40
#22466	34	H3.K27me2K36me1	AR-Lys(Me2)-SAPATGGV-Lys(Me)-KPH-R*--Qtag	2 1 -	Peptide 25-40
#22466	24	H3.K27me3	AR-Lys(Me3)-SAPATGGVKKPH-R*--Qtag	3 - -	Peptide 25-40
#24656	8	H3.K37ac	ARKSAPATGGVK-Lys(ac)-PH-R*-Qtag	- - a	Peptide 25-40
#24656	7	H3.K36ac	ARKSAPATGGV-Lys(ac)-KPH-R*-Qtag	- a -	Peptide 25-40
#24656	11	H3.K27acK36me2	AR-Lys(ac)-SAPATGGV-Lys(Me2)-KPH-R*-Qtag	a 2 -	Peptide 25-40
#24656	9	H3.K27acK36me3	AR-Lys(ac)-SAPATGGV-Lys(Me3)-KPH-R*-Qtag	a 3 -	Peptide 25-40
#24656	10	H3.K27me2K36ac	AR-Lys(Me2)-SAPATGGV-Lys(ac)-KPH-R*-Qtag	2 a -	Peptide 25-40
#25679	8	H3.K27acK36ac	AR-Lys(ac)-SAPATGGV-Lys(ac)-KPH-R*-Qtag	a a -	Peptide 25-40
#22466	35	H33.K27R40_noPTM	ARKSAPSTGGVKKPH-R*--Qtag	- - -	Peptide 25-40 H3.3
#22466	36	H3.Y41R49	HRYRPGTVAL-R*--Qtag		Peptide 39-49
#22466	37	H3.Y54R63_noPTM	RRYQKSTELLI-R*--Qtag		Peptide 52-63
#22466	38	H3.K56acS57p	RRYQ-Lys(Ac)--pS-TELLI-R*--Qtag		Peptide 52-63
#22466	39	H3.K56ac	RRYQ-Lys(Ac)-STELLI-R*--Qtag		Peptide 52-63
#25679	4	H3.K56me1	RRYQ-Lys(Me)-pS-TELLI-R*-Qtag		Peptide 52-63
#25679	2	H3.K56me2	RRYQ-Lys(Me2)-STELLI-R*-Qtag		Peptide 52-63
#25679	3	H3.K56me3	RRYQ-Lys(Me3)-STELLI-R*-Qtag		Peptide 52-63
#25679	5	H3.I63R69	IRKLPFQ-R*-Qtag		Peptide 63-69
#22466	13	H3.S10p	ARK-pS-TGGKAP-R*--Qtag		Peptide 7-17
#22466	14	H3.S10pK14ac	ARK-pS-TGG-Lys(Ac)-AP-R*--Qtag		Peptide 7-17
#22466	8	H3.K9R17_noPTM	ARKSTGGKAP-R*--Qtag		Peptide 7-17
#22466	12	H3.K14ac	ARKSTGG-Lys(Ac)-AP-R*--Qtag		Peptide 7-17
#22466	15	H3.K9ac	AR-Lys(Ac)-STGGKAP-R*--Qtag		Peptide 7-17
#22466	16	H3.K9acK14ac	AR-Lys(Ac)-STGG-Lys(Ac)-AP-R*--Qtag		Peptide 7-17
#22466	9	H3.K9me1	AR-Lys(Me)-STGGKAP-R*--Qtag		Peptide 7-17
#22466	10	H3.K9me2	AR-Lys(Me2)-STGGKAP-R*--Qtag		Peptide 7-17
#22466	11	H3.K9me3	AR-Lys(Me3)-STGGKAP-R*--Qtag		Peptide 7-17
#24656	4	H3.K9me1K14ac	AR-Lys(Me)-STGG-Lys(ac)-AP-R*-Qtag		Peptide 7-17
#24656	5	H3.K9me2K14ac	AR-Lys(Me2)-STGG-Lys(ac)-AP-R*-Qtag		Peptide 7-17
#24656	6	H3.K9me3K14ac	AR-Lys(Me3)-STGG-Lys(ac)-AP-R*-Qtag		Peptide 7-17
#22466	40	H3.E73R83_noPTM	VREIAQDFKTDL-R*--Qtag		Peptide 72-83
#22466	41	H3.K79me1	VREIAQDF-Lys(Me)-TDL-R*--Qtag		Peptide 72-83
#22466	42	H3.K79me2	VREIAQDF-Lys(Me2)-TDL-R*--Qtag		Peptide 72-83
#22466	43	H3.K79me3	VREIAQDF-Lys(Me3)-TDL-R*--Qtag		Peptide 72-83
#24656	1	H4.K20me1	HR-Lys(Me)-VL-R*-Qtag		Peptide H4 18-23
#24656	2	H4.K20me2	HR-Lys(Me2)-VL-R*-Qtag		Peptide H4 18-23
#24656	3	H4.K20me3	HR-Lys(Me3)-VL-R*-Qtag		Peptide H4 18-23
#25679	6	H4.K20	HRKVL-R*-Qtag		Peptide H4 18-23
#25679	7	H4.K45R55_noPTM	KRISGLIYEET-R*-Qtag		Peptide H4 45-55
#25679	9	H4.K79R92_noPTM	KRKTVTAMDVVYALK-R*-Qtag	- - -	Peptide H4 77-92
