## Supplementary material for "Mitotic activity shapes stage-specific histone modification profiles during Xenopus embryogenesis": Table S3

### Sheet: Sheet1
Mass [m/z]	CS [z]	Polarity	Start [min]	End [min]	(N)CE	Comment
392.732	2	Positive	15	20	27	H3_3-8_K4m1 R10
387.728	2	Positive	15	20	27	H3_3-8_K4m1
371.726	2	Positive	13.91	18.91	27	H3_3-8_K4m2 R10
366.722	2	Positive	13.91	18.91	27	H3_3-8_K4m2
378.734	2	Positive	13.89	18.89	27	H3_3-8_K4m3 R10
373.73	2	Positive	13.89	18.89	27	H3_3-8_K4m3
425.707	2	Positive	14.62	19.7	27	H3_3-8_T3Ph/K4p; H3_3-8_K4p/T6Ph R10
420.703	2	Positive	14.62	19.7	27	H3_3-8_T3Ph/K4p; H3_3-8_K4p/T6Ph
432.715	2	Positive	15.37	20.37	27	H3_3-8_K4m1/T6Ph R10
427.711	2	Positive	15.37	20.37	27	H3_3-8_K4m1/T6Ph
512.295	2	Positive	16.06	22.18	27	H3_9-17_K9m1/K14ac; H3_9-17_K9p/K14p R10
507.291	2	Positive	16.06	22.18	27	H3_9-17_K9m1/K14ac; H3_9-17_K9p/K14p
519.303	2	Positive	20.04	25.04	27	H3_9-17_K9m1/K14p R10
514.299	2	Positive	20.04	25.04	27	H3_9-17_K9m1/K14p
498.298	2	Positive	14.41	19.53	27	H3_9-17_K9m2/K14p; H3_9-17_K9m3/K14ac R10
493.294	2	Positive	14.41	19.53	27	H3_9-17_K9m2/K14p; H3_9-17_K9m3/K14ac
505.306	2	Positive	14.53	19.53	27	H3_9-17_K9m3/K14p R10
500.301	2	Positive	14.53	19.53	27	H3_9-17_K9m3/K14p
505.287	2	Positive	15.48	20.48	27	H3_9-17_K9ac/K14p; H3_9-17_K9p/K14ac R10
500.283	2	Positive	15.48	20.48	27	H3_9-17_K9ac/K14p; H3_9-17_K9p/K14ac
498.28	2	Positive	14.99	19.99	27	H3_9-17_K9ac/K14ac R10
493.275	2	Positive	14.99	19.99	27	H3_9-17_K9ac/K14ac
552.278	2	Positive	19.31	24.31	27	H3_9-17_K9p/S10Ph/K14p R10
547.274	2	Positive	19.31	24.31	27	H3_9-17_K9p/S10Ph/K14p
545.271	2	Positive	16.68	21.68	27	H3_9-17_K9p/S10Ph/K14ac R10
540.266	2	Positive	16.68	21.68	27	H3_9-17_K9p/S10Ph/K14ac
491.29	2	Positive	14.51	19.51	27	H3_9-17_K9m2/K14ac R10
486.286	2	Positive	14.51	19.51	27	H3_9-17_K9m2/K14ac
554.84	2	Positive	28.16	34.37	27	H3_18-26_K18p/K23p; H3_18-26_K18ac/K23m1 R10
549.836	2	Positive	28.16	34.37	27	H3_18-26_K18p/K23p; H3_18-26_K18ac/K23m1
547.832	2	Positive	25.56	30.87	27	H3_18-26_K18ac/K23p; H3_18-26_K18p/K23ac R10
542.828	2	Positive	25.56	30.87	27	H3_18-26_K18ac/K23p; H3_18-26_K18p/K23ac
540.824	2	Positive	21.72	26.72	27	H3_18-26_K18ac/K23ac R10
535.82	2	Positive	21.72	26.72	27	H3_18-26_K18ac/K23ac
542.651	3	Positive	31.06	36.46	30	H3_27-40_K27/K36/K37_m1pp; pm1p; ppm1 R10
539.315	3	Positive	31.06	36.46	30	H3_27-40_K27/K36/K37_m1pp; pm1p; ppm1
528.647	3	Positive	20.45	30.28	30	H3_27-40_K27/K36/K37_m2pp; pm2p; ppm2; acm3p R10
525.311	3	Positive	20.45	30.28	30	H3_27-40_K27/K36/K37_m2pp; pm2p; ppm2; acm3p
533.319	3	Positive	19.73	32.5	30	H3_27-40_K27/K36/K37_m3pp; pm3p; ppm3; m2m1p; m1m2p R10
529.983	3	Positive	19.73	32.5	30	H3_27-40_K27/K36/K37_m3pp; pm3p; ppm3; m2m1p; m1m2p
547.323	3	Positive	32.69	38.06	30	H3_27-40_K27/K36/K37_m1m1p; m1pm1 R10
543.987	3	Positive	32.69	38.06	30	H3_27-40_K27/K36/K37_m1m1p; m1pm1
533.307	3	Positive	28.07	33.49	30	H3_27-40_K27/K36/K37_acpp; pacp; ppac R10
529.971	3	Positive	28.07	33.49	30	H3_27-40_K27/K36/K37_acpp; pacp; ppac
523.975	3	Positive	18.2	27.17	30	H3_27-40_K27/K36/K37_m2acp; acm2p R10
520.639	3	Positive	18.2	27.17	30	H3_27-40_K27/K36/K37_m2acp; acm2p
