## Supplementary material for "Mitotic activity shapes stage-specific histone modification profiles during Xenopus embryogenesis": Table S4

### Sheet: Sheet1
	5' - 3' sequence
gene	forward	reverse
pax6	ACCCCAGAAGTGGTGAACAA	GACTCCCTCAGACAGCAACC
actc1	ATCTGCCGGTATCCATGAAA	CCACCAGAGAGGACGTTGTT
twist1	AATGTCAGGGAGCGTCAGAG	CCAGTTTGAGCGTTTGGATT
myt1	TCCCCTGACCAATCTCAAAG	GGACCATCCCAATCATCTTG
tnni3	ACTGTCCGGCTTATCCCTCT	GTTCACTTCGGCTTCCATGT
fabp2	TGAAAGAATCCAGCACATTCC	GAACCAGGCACCATTGAGTT
odc	ACAAAGAAACCCAAACCAGA	CAAACAACATCCAGTCTCCAA
