## Supplementary material for "Mitotic activity shapes stage-specific histone modification profiles during Xenopus embryogenesis": Table S5

### Sheet: Sheet1
		peptide
		H3 1-8 K4	ARTKQTAR	monoisotopic mass		z	NF13 Mock				NF18 Mock				NF25 Mock				NF32 Mock				NF13 HUA				NF18 HUA				NF25 HUA				NF32 HUA
		%		light	R10		M´13	M´´13	M´´´13	mean	M´18	M´´18	M´´´18	mean	M´25	M´´25	M´´´25	mean	M´32	M´´32	M´´´32	mean	H´13	H´´13	H´´´13	mean	H´18	H´´18	H´´´18	mean	H´25	H´´25	H´´´25	mean	H´32	H´´32	H´´´32	mean
		p		380.72	385.724	2	89.9967	90.6611	88.4184	89.6921	89.9701	88.042	89.7728	89.2616	89.4615	85.6573	86.1514	87.0901	88.5441	90.4543	87.111	88.7032	88.6699	88.2051	86.2967	87.7239	87.2025	85.1295	83.2477	85.1932	82.8348	85.2031	84.2392	84.0924	80.8614	82.2386	77.0981	80.066
		m1		387.728	392.732	2	8.2639	7.55483	8.79389	8.20421	7.86693	9.08718	7.98692	8.31368	8.68556	11.8395	10.7571	10.4274	9.65752	6.80983	10.4377	8.96834	9.3053	9.54041	10.331	9.72558	10.0563	11.9205	13.6995	11.8921	14.2297	12.1401	12.9605	13.1101	14.5192	15.213	18.7617	16.1646
		m2		366.722	371.726	2	1.2383	1.30923	1.48473	1.34409	1.49285	1.57861	1.4958	1.52242	1.36874	1.85748	1.81714	1.68112	1.41149	1.853	1.56744	1.61064	1.47257	1.67946	1.52113	1.55772	1.89509	1.86154	1.85033	1.86899	1.62723	1.43634	1.86061	1.6414	3.63066	1.69756	2.24289	2.5237
		m3		373.73	378.734	2	0.469954	0.444435	0.503334	0.472574	0.513214	0.585341	0.429819	0.509458	0.366827	0.574117	0.68014	0.540361	0.363837	0.525496	0.485486	0.458273	0.543944	0.551227	0.577183	0.557451	0.604388	0.588023	0.642895	0.611769	0.461788	0.382086	0.584118	0.475997	0.886376	0.4711	1.03756	0.798347
		K4p/T6Ph		420.703	425.707	2	0	0	0.0078766	0.00262553	0.00858575	0	0.00350889	0.00403155	0	0	0	0	0.00311336	0	0	0.00103779	0	0.00915888	0.00191625	0.00369171	0.0111359	0.00501496	0.00801305	0.00805464	0	0.00610073	0.0105852	0.00556199	0.00263223	0.0449537	0.0162223	0.0212694
		T3Ph/K4p		420.703	425.707	2	0.0303958	0.0294949	0.791055	0.283649	0.146726	0.70593	0.310356	0.387671	0.116632	0.0656413	0.594169	0.258814	0.0166708	0.357365	0.397457	0.257164	0.0082389	0.0139834	1.27174	0.43132	0.228568	0.494842	0.549919	0.424443	0.843977	0.831879	0.343297	0.673051	0.0915164	0.327104	0.834452	0.417691
		K4m1/T6Ph		427.711	432.715	2	0.000729495	0.000925912	0.000688158	0.000781188	0.0016107	0.000982243	0.000782825	0.00112526	0.000751826	0.00589472	3.44483e-05	0.002227	0.00323659	2.56275e-05	0.000899263	0.00138716	9.15918e-05	0.000694121	0.000297082	0.000360932	0.00206576	0.000626074	0.0017208	0.00147088	0.00248033	0.000392084	0.00167456	0.00151566	0.00822664	0.00772915	0.00899221	0.008316
		H3 7-17 K9/K14
		%	ARKSTGGKAPR	light	R10		M´13	M´´13	M´´´13	mean	M´18	M´´18	M´´´18	mean	M´25	M´´25	M´´´25	mean	M´32	M´´32	M´´´32	mean	H´13	H´´13	H´´´13	mean	H´18	H´´18	H´´´18	mean	H´25	H´´25	H´´´25	mean	H´32	H´´32	H´´´32	mean
		p/p		507.291	512.295	2	12.8188	13.0872	11.9979	12.6346	12.1789	13.756	13.3438	13.0929	14.7269	12.3675	14.524	13.8728	13.8321	12.3351	15.1913	13.7862	8.18878	7.84364	8.39405	8.14216	7.8536	7.27087	7.15683	7.4271	8.56977	9.28054	8.99667	8.94899	3.17357	5.47194	8.33087	5.6588
		m1/ac		507.291	512.295	2	15.2602	18.2756	17.0599	16.8652	12.06	13.6161	11.4624	12.3795	12.3758	12.3281	12.7964	12.5001	8.36988	10.2495	10.4149	9.67811	18.0015	16.3392	16.5623	16.9677	10.6037	9.2125	10.0339	9.95004	8.08269	6.57279	7.51964	7.39171	7.04648	5.90489	12.5382	8.49654
		m1/p		514.299	519.303	2	7.08953	7.25186	6.70127	7.01422	6.04648	7.09295	6.42783	6.52242	7.62631	5.84969	6.54108	6.67236	6.009	4.58391	6.65942	5.75078	6.34328	6.02002	6.39394	6.25241	5.15171	5.08534	5.53643	5.25783	6.39358	5.42144	5.07803	5.63102	2.22627	4.07037	5.23518	3.84394
		m2/p		493.294	498.298	2	35.7263	40.1115	40.131	38.6563	36.1966	47.513	46.0451	43.2516	37.3965	40.5399	41.1764	39.7042	42.2252	44.7016	42.1077	43.0115	44.4938	43.4242	46.4829	44.8003	50.9163	52.1506	48.9155	50.6608	50.2161	46.5356	46.8812	47.8776	46.6793	53.1888	41.2589	47.0423
		m3/ac		493.294	498.298	2	3.06163	4.10972	4.37681	3.84938	3.11341	4.32567	4.18142	3.8735	3.95824	4.93559	4.61053	4.50145	3.32643	6.69249	3.66314	4.56069	6.24603	6.23673	6.43682	6.30653	7.20214	7.84733	7.63479	7.56142	7.22001	6.56609	6.82881	6.87164	18.8925	8.88486	11.2899	13.0224
		m3/p		500.301	505.306	2	5.15616	5.85794	5.46484	5.49298	4.8388	6.6291	6.68293	6.05028	6.2892	6.41157	6.38536	6.36205	6.19146	8.21867	6.30489	6.90501	7.19822	7.14657	6.49138	6.94539	8.8543	10.3754	9.36305	9.53092	12.7786	12.4982	10.5238	11.9335	11.9109	13.0187	9.99369	11.6411
		ac/p		500.283	505.287	2	0	0	0	0	0	0	0	0	0	0	0	0	0.115213	0	0	0.0384044	0	0	0	0	0	0	0	0	0.0338256	0.113526	0.090486	0.0792793	0	0.041742	0	0.013914
		p/ac		500.283	505.287	2	19.5253	9.35444	12.1583	13.6793	24.3455	5.22999	10.4725	13.3493	16.2245	15.3839	11.5121	14.3735	18.6672	10.8679	13.6821	14.4057	8.1396	11.6857	7.83975	9.22169	8.34267	7.08472	10.3398	8.58906	5.82718	12.3311	13.0788	10.4124	8.21125	8.63015	9.57714	8.80618
		ac/ac		493.275	498.28	2	1.12223	1.52103	1.17993	1.2744	0.931077	1.10242	0.937587	0.99036	1.0904	1.80855	1.73974	1.54623	1.05347	1.71644	1.09252	1.28747	1.3757	1.28811	1.26514	1.30965	1.03517	0.917633	0.983695	0.978832	0.851735	0.613039	0.977814	0.814196	1.81649	0.759252	1.70279	1.42618
		p/S10Ph/p		547.274	552.278	2	0.0910819	0.150243	0.279071	0.173465	0.101073	0.23952	0.141555	0.160716	0.143387	0.127032	0.244728	0.171716	0.0829402	0.188027	0.331986	0.200984	0.00432437	0.00681267	0.0342914	0.0151428	0.0113167	0.0258825	0.011967	0.0163887	0.0132675	0.0296421	0.00776725	0.0168923	0.0266673	0.0110671	0.00868422	0.0154729
		p/S10Ph/ac		540.266	545.271	2	0.148811	0.280483	0.650926	0.360073	0.188092	0.495166	0.30482	0.329359	0.168772	0.248245	0.469758	0.295591	0.127123	0.446307	0.552035	0.375155	0.00877176	0.00893122	0.0994609	0.0390546	0.0291046	0.02975	0.0239757	0.0276101	0.0132573	0.038017	0.0170335	0.0227693	0.0165264	0.0182444	0.0645937	0.0331215
		H3 16-26 K18/K23
		%	PRKQLATKAAR	light	R10		M´13	M´´13	M´´´13	mean	M´18	M´´18	M´´´18	mean	M´25	M´´25	M´´´25	mean	M´32	M´´32	M´´´32	mean	H´13	H´´13	H´´´13	mean	H´18	H´´18	H´´´18	mean	H´25	H´´25	H´´´25	mean	H´32	H´´32	H´´´32	mean
		p/p		549.836	554.84	2	4.94601	17.765	21.2721	14.661	12.4173	13.2594	2.20466	9.29381	25.988	13.0419	9.87324	16.301	19.3324	36.4222	28.2708	28.0085	9.45019	8.30015	12.8431	10.1978	45.6258	11.5155	18.7499	25.297	10.6393	10.3333	32.7081	17.8936	28.6771	35.3572	24.2188	29.4177
		ac/m1		549.836	554.84	2	0	0	0	0	0	0	0	0	0.0235576	0.00772409	0	0.0104272	0	0	0	0	0	0	0.0013077	0.000435899	0	0	0	0	0.00703615	0	0.000225191	0.00242045	0	0.00314954	0	0.00104985
		ac/p		542.828	547.832	2	14.9598	17.692	6.92133	13.191	16.4808	14.8054	94.8891	42.0584	11.4205	8.68655	12.039	10.7153	21.3945	23.5002	23.2263	22.707	13.1016	9.10522	9.44736	10.5514	38.9336	24.9567	16.5968	26.8291	10.1836	27.1086	11.5522	16.2815	38.6337	26.6203	25.3999	30.218
		p/ac		542.828	547.832	2	33.3131	5.76069	5.86105	14.9783	19.6776	12.4366	1.50031	11.2048	62.5679	18.6046	8.88951	30.0207	17.8475	40.0775	15.7673	24.5641	6.4431	11.4113	27.1973	15.0172	8.58409	41.2533	17.771	22.5361	10.0142	35.8189	42.3064	29.3798	11.7459	13.3816	38.8901	21.3392
		ac/ac		535.82	540.824	2	46.7811	58.7823	65.9455	57.1696	51.4243	59.4986	1.40593	37.4429	0	59.6593	69.1983	42.9525	41.4256	0	32.7356	24.7204	71.0051	71.1834	50.5109	64.2331	6.85653	22.2745	46.8823	25.3378	69.1558	26.7392	13.4331	36.4427	20.9432	24.6378	11.4911	19.024
		H3 25-40 K27/K36/K37
		%	ARKSAPATGGVKKPHR	light	R10		M´13	M´´13	M´´´13	mean	M´18	M´´18	M´´´18	mean	M´25	M´´25	M´´´25	mean	M´32	M´´32	M´´´32	mean	H´13	H´´13	H´´´13	mean	H´18	H´´18	H´´´18	mean	H´25	H´´25	H´´´25	mean	H´32	H´´32	H´´´32	mean
		ppp		534.643	537.979	3	11.3299	10.1858	10.4387	10.6515	10.1899	9.18217	9.38934	9.58713	8.7667	6.18363	7.26857	7.4063	6.62107	11.7905	7.90961	8.77371	4.56091	4.49679	5.15345	4.73705	2.55669	2.18521	1.99262	2.24484	1.3031	1.60338	1.38841	1.43163	1.01795	1.18161	1.989	1.39619
		m1pp		539.315	542.651	3	9.27904	9.36462	11.8565	10.1667	10.3329	12.6316	10.6864	11.217	10.6597	7.91544	11.0703	9.88182	8.01868	15.4963	10.1499	11.2216	8.55863	7.82357	9.96663	8.78294	5.07555	5.43446	5.49724	5.33575	3.42866	3.22318	3.8409	3.49758	1.64278	1.85333	3.46452	2.32021
		pm1p		539.315	542.651	3	24.5298	21.6548	23.718	23.3008	17.2861	15.3787	13.7267	15.4638	18.1081	8.61195	11.1774	12.6325	8.99207	11.0028	9.54877	9.8479	17.763	17.9652	17.4681	17.7321	8.75265	7.62774	7.47148	7.95062	4.44642	3.3283	3.78855	3.85442	1.42502	2.10746	2.95181	2.16143
		ppm1		539.315	542.651	3	0.00996707	0.0103992	0.0108361	0.0104008	0.0163714	0.00952854	0.0187179	0.0148726	0.00661364	0.0146178	0.00960989	0.0102805	0.0180328	0.00774467	0.00945143	0.011743	0.006962	0.0134431	0.017524	0.012643	0.0255922	0.0307026	0.0287834	0.0283594	0.00780181	0.0283446	0.00865617	0.0149342	0.00340405	0.0118438	0.00923549	0.00816112
		m2pp		525.311	528.647	3	#DIV/0!	4.56415	6.4269	5.49552	10.3475	10.4043	11.841	10.8642	#DIV/0!	20.9392	18.6233	19.7812	17.7967	#DIV/0!	21.2166	19.5066	5.52366	5.66716	8.98249	6.72444	11.9982	13.9972	13.8007	13.2653	10.9732	18.9769	18.5047	16.1516	16.422	11.2801	15.2113	14.3045
		pm2p		525.311	528.647	3	37.4485	37.7571	31.5799	35.5951	32.4253	29.1547	29.7269	30.4357	18.5366	18.6824	21.5809	19.6	21.1789	22.2644	17.3373	20.2602	42.8987	42.5713	36.9466	40.8055	36.7627	29.0842	27.8021	31.2163	22.7162	14.3267	18.0179	18.3536	11.1895	12.2098	10.7952	11.3981
		ppm2		525.311	528.647	3	#DIV/0!	0.00150477	0	0.000752383	0.014966	0.000937093	0	0.00530103	#DIV/0!	0	0	0	0	#DIV/0!	0	0	0	0	0	0	0	0	0	0	0.013619	0	0	0.00453968	0	0	0	0
		acm3p		525.311	528.647	3	0.0612858	0.0758534	0.0511082	0.0627492	0.0700312	0.0714639	0.0562285	0.0659079	0.0686709	0.105233	0.0522035	0.0753692	0.0605658	0.0652433	0.0655436	0.0637842	0.10222	0.110362	0.0509934	0.0878585	0.125435	0.127159	0.100816	0.117803	0.114505	0.128651	0.074005	0.10572	0.260205	0.148119	0.247346	0.218557
		m3pp		529.983	533.319	3	0.373528	0.372906	0.436299	0.394245	0.914096	0.992498	1.13537	1.01399	2.18982	2.6956	1.66676	2.18406	2.6173	2.93479	2.39441	2.64883	0.560753	0.572732	0.648187	0.593891	1.94683	2.4023	2.09364	2.14759	2.96211	4.91231	4.57252	4.14898	8.48289	5.71192	6.46166	6.88549
		pm3p		529.983	533.319	3	4.57973	4.07128	2.20305	3.61802	3.23598	3.08526	4.54114	3.62079	7.10411	3.33082	3.50398	4.6463	3.86663	6.43204	3.42358	4.57408	4.52512	4.44379	3.25423	4.07438	5.48203	4.78328	4.53246	4.93259	6.79446	3.77696	4.7855	5.11897	3.19077	4.61532	3.95958	3.92189
		ppm3		529.983	533.319	3	0.341017	0.433413	0.430211	0.401547	0.605246	0.693408	0.846751	0.715135	0.946006	0.919651	0.885021	0.916893	0.946937	1.61982	0.92405	1.1636	0.582451	0.663163	0.740583	0.662066	1.43346	1.74728	1.62132	1.60069	1.57173	2.9433	2.58761	2.36755	3.81066	2.562	2.70704	3.02656
		m2m1p		529.983	533.319	3	3.435	3.07967	3.70843	3.4077	6.26546	7.10363	7.21369	6.86093	16.9279	17.6047	11.2995	15.2774	17.1095	13.6161	14.9643	15.23	5.23733	5.31339	5.91917	5.48996	12.1442	17.626	17.9322	15.9008	26.4813	30.8832	26.867	28.0772	36.3023	39.1303	35.9159	37.1162
		m1m2p		529.983	533.319	3	3.49045	3.35058	3.41985	3.42029	4.77209	5.30288	5.07031	5.04843	8.73861	7.74462	6.4558	7.64634	8.00238	7.56243	6.59491	7.38657	5.05065	5.51835	5.28485	5.28462	9.43649	10.4788	12.1433	10.6862	15.3619	12.7279	11.9071	13.3323	14.0547	16.7702	12.7827	14.5359
		m1m1p		543.987	547.323	3	2.50264	2.12834	2.06166	2.23088	2.49432	2.82687	2.51265	2.61128	5.32865	2.61985	2.83964	3.59605	2.58015	2.29847	2.78714	2.55525	2.76668	2.80972	2.82311	2.79984	2.53118	3.06379	3.70111	3.09869	2.97644	2.26031	2.60824	2.615	1.07918	1.83403	2.49865	1.80395
		m1pm1		543.987	547.323	3	0.00172548	0.00178478	0.00407848	0.00252958	0.00388416	0.00548621	0.00962725	0.00633254	0.0029899	0.0126153	0.0134501	0.00968511	0.00790102	0.00436719	0.00627432	0.00618084	0.00404887	0.00933663	0.00548949	0.00629166	0.0220195	0.00369121	0.00447665	0.0100624	0.000793916	0.00627862	0.00608774	0.00438676	0.0363093	0.0301866	0.0643529	0.0436163
		acpp		529.971	533.307	3	1.69388	1.99328	2.68857	2.12524	0.0931645	2.37066	2.40124	1.62169	1.91158	1.79526	2.65971	2.12219	1.4949	3.61291	2.06433	2.39071	0.919719	0.993058	1.60652	1.1731	0.768224	0.702326	0.589571	0.686707	0.38383	0.461823	0.496485	0.447379	0.286528	0.20092	0.437832	0.308427
		pacp		529.971	533.307	3	0.0123511	0.0174261	0.0161758	0.0153177	0.0137594	0.00795398	0.0143696	0.0120277	0.00718959	0.0138942	0.00711972	0.00940117	0.0116234	0.0135638	0.0104647	0.0118839	0.00504122	0.00744391	0.00976611	0.00741708	0.00853121	0.00885637	0.00541309	0.00760022	0.00729128	0.0119281	0.00811803	0.00911245	0.00676563	0.0150593	0.0081974	0.0100074
		ppac		529.971	533.307	3	0.00462693	0.0115759	0.00427405	0.00682561	0.00408098	0.000548148	0.000906941	0.00184536	0.00071099	0.00328655	0.00046818	0.00148857	0.00118326	0.00126786	0.000984518	0.00114522	0.000350578	0.000329703	0.000298051	0.000326111	0	0	4.16285e-05	1.38762e-05	0	0	0	0	0	0	0	0
		m2acp		520.639	523.975	3	0.00961762	0.00781407	0.0095287	0.00898679	0.0112116	0.00691025	0.0159408	0.0113542	0.00967764	0.023476	0.0073857	0.0135131	0.0186857	0.0452493	0.0138222	0.0259191	0.0065862	0.00793267	0.00984551	0.00812146	0.0188902	0.0173457	0.00616509	0.0141337	0.0113034	0.0227508	0.0150198	0.016358	0.0670877	0.0274058	0.00704222	0.0338452
		acm2p		520.639	523.975	3	0.896996	0.917344	0.934949	0.91643	0.903633	0.77049	0.792712	0.822278	0.686051	0.783771	0.878838	0.782887	0.656699	1.232	0.578654	0.82245	0.926202	1.01291	1.11218	1.0171	0.911352	0.679751	0.676689	0.755931	0.442747	0.377832	0.523138	0.447906	0.72191	0.31037	0.488677	0.506986
		acacp		525.299	528.635	3	0	0.00032909	0.00104735	0.000458815	0	0	0	0	0.000319231	0	0	0.00010641	0	0	0	0	0.000954428	0	0	0.000318143	0	0	0	0	0.00254655	0	0	0.00084885	0	0	0	0
		H3.3 25-40 K27/K36/K37
		/R10	ARKSAPSTGGVKKPHR	light	R10		M´13	M´´13	M´´´13	mean	M´18	M´´18	M´´´18	mean	M´25	M´´25	M´´´25	mean	M´32	M´´32	M´´´32	mean	H´13	H´´13	H´´´13	mean	H´18	H´´18	H´´´18	mean	H´25	H´´25	H´´´25	mean	H´32	H´´32	H´´´32	mean
		H33 ppp		539.974	543.311	3	4.46769	4.87273	3.27199	4.20414	1.01167	1.74857	0.783756	1.18133	6.37887	0.702326	1.36938	2.81686	0.46933	5.11705	1.21337	2.26658	2.29519	2.26167	1.63171	2.06286	0.28687	0.536103	0.585682	0.469552	1.93378	0.885617	0.34037	1.05326	0.108302	0.172869	0.0636724	0.114948
		H3 43-49 unmod
		/R10	HRYRPGTVALR	light	R10		M´13	M´´13	M´´´13	mean	M´18	M´´18	M´´´18	mean	M´25	M´´25	M´´´25	mean	M´32	M´´32	M´´´32	mean	H´13	H´´13	H´´´13	mean	H´18	H´´18	H´´´18	mean	H´25	H´´25	H´´´25	mean	H´32	H´´32	H´´´32	mean
		un		516.802	521.806	2	119.716	116.3	98.5623	111.526	40.692	60.3064	29.907	43.6351	284.588	45.9853	62.6094	131.061	37.3645	422.544	62.7477	174.219	71.4363	62.7066	58.4644	64.2024	14.8572	24.6819	27.0768	22.2053	99.5023	38.8563	21.8498	53.4028	29.2442	16.169	3.56889	16.3274
		H3 52-63 K56
		%	RRYQKSTELLIR	light	R10		M´13	M´´13	M´´´13	mean	M´18	M´´18	M´´´18	mean	M´25	M´´25	M´´´25	mean	M´32	M´´32	M´´´32	mean	H´13	H´´13	H´´´13	mean	H´18	H´´18	H´´´18	mean	H´25	H´´25	H´´´25	mean	H´32	H´´32	H´´´32	mean
		p		653.872	658.877	2	99.9695	99.9612	99.9592	99.9633	99.9604	99.981	99.9671	99.9695	99.9966	99.9527	99.9848	99.978	99.951	99.9903	99.9712	99.9708	99.9776	99.9777	99.9675	99.9743	99.9519	99.9585	99.9834	99.9646	99.9763	99.9434	99.9685	99.9627	99.9707	99.9366	99.9683	99.9586
		m1/S57Ph		700.864	705.868	2	0.000878918	0.00202331	0.00718576	0.00336266	9.94927e-05	0.000147838	4.67891e-05	9.80401e-05	2.47795e-05	0.000115027	7.76672e-05	7.24913e-05	1.7722e-05	2.78478e-05	2.95335e-05	2.50344e-05	0.0069327	0.000125661	6.43615e-06	0.00235493	9.03871e-05	8.38833e-05	3.38767e-05	6.93823e-05	0.00658469	0.000518003	0.000235683	0.00244612	2.9694e-05	0.000129675	0.000594886	0.000251418
		m2		639.875	644.879	3	0.0016001	0.00015654	0.00154827	0.00110164	0.000388568	0.000708843	0.000493911	0.000530441	3.74626e-06	0.000756551	0.000585093	0.000448464	0.00103477	0.000239596	0.00119172	0.000822029	0.00071302	0.00013832	0.00102482	0.000625385	0.000698134	0.000170057	0.000605003	0.000491065	0.000329817	0.000421291	0.000919726	0.000556944	0.0044682	0.00055611	0.00192574	0.00231668
		m3		646.883	651.887	3	7.53489e-05	0.000100209	0.000466129	0.000213896	0.00165629	0.000611368	0.0010216	0.00109642	2.03581e-05	0.00279666	0.000321882	0.0010463	0.00267188	3.75362e-05	0.000434902	0.00104811	0.000547387	0.000457276	0.000638384	0.000547682	0.00239323	0.00149051	0.00141317	0.00176563	0.000167382	0.000915717	0.00155734	0.000880146	0.00297999	0.00315557	0.0113647	0.00583342
		ac		646.865	651.869	2	0.0277791	0.0355934	0.0307076	0.03136	0.0363538	0.0156298	0.0300598	0.0273478	0.00330639	0.041885	0.0135033	0.0195649	0.0422292	0.00909612	0.0263921	0.0259058	0.0110964	0.0182296	0.0297906	0.0197055	0.0430282	0.0343551	0.0117398	0.0297077	0.0135198	0.050802	0.0264445	0.0302555	0.021302	0.0577861	0.015661	0.031583
		ac/S57Ph		686.848	691.852	2	0.000197826	0.000945272	0.000856059	0.000666386	0.00106291	0.00190349	0.0012812	0.00141587	8.85508e-05	0.00174323	0.000742297	0.000858026	0.00304333	0.000257735	0.000774111	0.00135839	0.0031397	0.00332458	0.000999034	0.00248777	0.00192674	0.0054319	0.00284482	0.00340115	0.00313409	0.00395151	0.00237667	0.00315409	0.000560746	0.00172403	0.00210972	0.00146483
		H3 63-69 K64
		/R10	IRKLPFQR	light	R10		M´13	M´´13	M´´´13	mean	M´18	M´´18	M´´´18	mean	M´25	M´´25	M´´´25	mean	M´32	M´´32	M´´´32	mean	H´13	H´´13	H´´´13	mean	H´18	H´´18	H´´´18	mean	H´25	H´´25	H´´´25	mean	H´32	H´´32	H´´´32	mean
		p		422.756	427.76	2	108.728	93.7988	80.2015	94.2427	31.2029	51.6142	22.6317	35.1496	255.107	32.2271	51.398	112.911	27.502	219.407	51.2506	99.3866	63.1212	51.072	47.5446	53.9126	9.79082	18.2595	23.945	17.3318	79.5672	28.4103	17.1953	41.7243	13.7538	11.5294	2.91243	9.39855
		H3 72-83 K79
		%	VREIAQDFKTDLR	light	R10		M´13	M´´13	M´´´13	mean	M´18	M´´18	M´´´18	mean	M´25	M´´25	M´´´25	mean	M´32	M´´32	M´´´32	mean	H´13	H´´13	H´´´13	mean	H´18	H´´18	H´´´18	mean	H´25	H´´25	H´´´25	mean	H´32	H´´32	H´´´32	mean
		p		696.362	701.367	2	98.3589	97.5974	98.0176	97.9913	97.1294	96.5337	96.5546	96.7392	94.9386	89.3716	94.0292	92.7798	91.8481	95.7853	91.1429	92.9254	97.9494	97.1396	97.6514	97.5801	94.8584	94.9009	95.3558	95.0384	91.4549	92.8588	93.8237	92.7125	91.3706	90.5769	92.0505	91.3327
		m1		703.37	708.374	2	1.54319	2.31671	1.90032	1.92007	2.7036	3.2887	3.28769	3.09333	4.60437	9.89672	5.66442	6.72184	7.18223	3.57796	8.21791	6.32603	1.87503	2.75707	2.16991	2.26734	4.9275	4.83969	4.21721	4.66147	8.04076	6.65253	5.61229	6.76853	7.57613	8.71446	6.7075	7.66603
		m2		682.365	687.369	2	0.0975846	0.085804	0.0820444	0.0884777	0.166773	0.177631	0.156931	0.167112	0.456729	0.731702	0.306392	0.498274	0.969248	0.636584	0.639168	0.748333	0.175527	0.103221	0.174216	0.150988	0.212316	0.258252	0.42573	0.298766	0.504211	0.488285	0.56257	0.518355	1.04956	0.706	1.22038	0.991981
		m3		689.373	694.377	2	0.000288207	5.29739e-05	2.65607e-05	0.000122581	0.000224145	4.10329e-06	0.000813307	0.000347185	0.000269491	1.61195e-05	1.69579e-05	0.000100856	0.000438648	0.000154358	8.75173e-06	0.000200586	6.37499e-05	7.34612e-05	0.00451818	0.0015518	0.0017954	0.00115607	0.00130174	0.00141774	0.000150964	0.000340662	0.00147054	0.000654055	0.00371559	0.00263053	0.021574	0.0093067
		H3 117-128 K122
		/R10	KRVTIMPKDIQLAR	light	R10		M´13	M´´13	M´´´13	mean	M´18	M´´18	M´´´18	mean	M´25	M´´25	M´´´25	mean	M´32	M´´32	M´´´32	mean	H´13	H´´13	H´´´13	mean	H´18	H´´18	H´´´18	mean	H´25	H´´25	H´´´25	mean	H´32	H´´32	H´´´32	mean
		p		720.916	725.92	2	4186.62	4869.46	2049.14	3701.74	832.629	1535.85	372.051	913.509	17990.8	510.969	1277.54	6593.1	580.621	9982.73	1227.48	3930.28	1812.21	1026.4	806.493	1215.04	183.497	314.148	467.037	321.561	3291.82	320.88	271.963	1294.89	196.609	214.093	37.7473	149.483
		H4 18-23 K20
		%	HRKVLR	light	R10		M´13	M´´13	M´´´13	mean	M´18	M´´18	M´´´18	mean	M´25	M´´25	M´´´25	mean	M´32	M´´32	M´´´32	mean	H´13	H´´13	H´´´13	mean	H´18	H´´18	H´´´18	mean	H´25	H´´25	H´´´25	mean	H´32	H´´32	H´´´32	mean
		p		286.2	291.205	2	18.6036	17.3446	15.6828	17.2103	16.9939	15.1031	15.9324	16.0098	10.7151	9.9623	14.4167	11.698	9.86874	10.5154	13.2186	11.2009	13.9118	13.1322	12.0946	13.0462	9.48257	9.27519	8.96262	9.24013	7.51384	9.66921	8.34612	8.50972	4.26289	4.86537	6.50525	5.21117
		m1		293.208	298.212	2	19.2305	17.9875	15.7712	17.6631	16.9221	12.3893	11.2629	13.5248	10.3191	7.8783	10.5862	9.5945	8.5186	4.89019	8.8275	7.4121	10.8777	11.9332	9.01966	10.6102	6.28797	5.52157	4.71708	5.50887	4.48762	3.6092	3.47378	3.85687	1.77265	3.00577	2.97843	2.58562
		m2		272.203	277.207	2	61.8929	64.3685	68.2802	64.8472	65.7412	72.1018	72.3605	70.0678	78.3654	81.4681	74.629	78.1542	80.9259	83.9922	77.4211	80.7797	74.7158	74.4553	78.4846	75.8852	83.4968	84.3665	85.3782	84.4138	86.5439	85.6253	87.282	86.4837	92.2332	90.4668	88.847	90.5157
		m3		279.211	284.215	2	0.273023	0.299405	0.265761	0.279396	0.342781	0.405759	0.444157	0.397566	0.60044	0.691259	0.368177	0.553292	0.686807	0.602143	0.532847	0.607266	0.494723	0.479298	0.401086	0.458369	0.732616	0.836765	0.942068	0.83715	1.45468	1.09632	0.898121	1.14971	1.73123	1.66202	1.66927	1.6875
		H4 45-55 unmod
		/R10	KRISGLIYEETR	light	R10		M´13	M´´13	M´´´13	mean	M´18	M´´18	M´´´18	mean	M´25	M´´25	M´´´25	mean	M´32	M´´32	M´´´32	mean	H´13	H´´13	H´´´13	mean	H´18	H´´18	H´´´18	mean	H´25	H´´25	H´´´25	mean	H´32	H´´32	H´´´32	mean
		un		590.815	595.819	2	83.7388	43.0778	47.5119	58.1095	33.2041	42.4418	18.2821	31.3093	200.657	35.1871	64.3509	100.065	43.9947	201.488	60.3838	101.956	46.019	32.0396	67.8402	48.6329	15.8242	8.14054	16.7465	13.5704	42.4199	10.8828	17.2683	23.5236	19.0265	12.317	7.9519	13.0985
		H4 77-92 K79/K91
		/R10	KRKTVTAMDVVYALKR	light	R10		M´13	M´´13	M´´´13	mean	M´18	M´´18	M´´´18	mean	M´25	M´´25	M´´´25	mean	M´32	M´´32	M´´´32	mean	H´13	H´´13	H´´´13	mean	H´18	H´´18	H´´´18	mean	H´25	H´´25	H´´´25	mean	H´32	H´´32	H´´´32	mean
		p/p		853.98	858.984	2	1044.93	501.229	637.077	727.746	609.325	613.061	298.788	507.058	4898.51	845.307	1229.75	2324.52	628.551	922.018	1320.93	957.167	498.097	1612.83	712.825	941.251	500.255	234.257	170.776	301.762	1548.78	223.56	244.613	672.317	232.334	208.741	85.7806	175.619
