## Supplementary material for "Mitotic activity shapes stage-specific histone modification profiles during Xenopus embryogenesis": Table S6

### Sheet: Sheet1
		H3 1-8 K4		monoisotopic mass		z	NF32
		%	ARTKQTAR	light	R10		Mock	HUA	HUAwo
		p		380.72	385.724	2	89.4411	83.8669	88.4069
		m1		387.728	392.732	2	8.96272	14.2275	9.41632
		m2		366.722	371.726	2	1.2387	1.32405	1.67414
		m3		373.73	378.734	2	0.3068	0.501619	0.478801
		T3Ph/K4p		420.703	425.707	2	0.0506693	0.0797405	0.0233273
		K4p/T6Ph		420.703	425.707	2	0	4.75601e-05	0
		K4m1/T6Ph		427.711	432.715	2	0	8.72349e-05	0.00047542
		H3 7-17 K9/K14
		%	ARKSTGGKAPR	light	R10		Mock	HUA	HUAwo
		p/p		507.291	512.295	2	16.1554	7.73304	11.8415
		m1/ac		507.291	512.295	2	8.29541	6.29623	7.54631
		m1/p		514.299	519.303	2	6.02659	4.0948	4.47569
		m2/p		493.294	498.298	2	42.2312	49.1304	44.6921
		m3/ac		493.294	498.298	2	3.29399	9.8828	5.60909
		m3/p		500.301	505.306	2	7.0708	14.2889	8.85226
		ac/p		500.283	505.287	2	0.134706	0.112207	0.202091
		p/ac		500.283	505.287	2	15.5089	7.67897	15.2051
		ac/ac		493.275	498.28	2	0.907984	0.761615	1.28822
		p/S10Ph/p		547.274	552.278	2	0.17229	0.0132096	0.114238
		p/S10Ph/ac		540.266	545.271	2	0.202669	0.00780118	0.173364
		H3 16-26 K18/K23
		%	PRKQLATKAAR	light	R10		Mock	HUA	HUAwo
		p/p		549.836	554.84	2	61.4943	64.0327	56.5639
		ac/m1		549.836	554.84	2	0.00406753	0.00491631	0.00414057
		ac/p		542.828	547.832	2	5.10269	6.07099	5.40364
		p/ac		542.828	547.832	2	28.5104	24.8627	31.2128
		ac/ac		535.82	540.824	2	4.8885	5.02869	6.81554
		H3 25-40 K27/K36/K37
		%	ARKSAPATGGVKKPHR	light	R10		Mock	HUA	HUAwo
		ppp		534.643	537.979	3	6.7248	1.73375	5.08029
		m1pp		539.315	542.651	3	11.117	3.04154	6.47221
		pm1p		539.315	542.651	3	8.06191	2.3508	5.70851
		ppm1		539.315	542.651	3	0.150567	0.0380339	0.0811474
		m2pp		525.311	528.647	3	24.9812	16.2942	20.1177
		pm2p		525.311	528.647	3	12.9744	11.6238	20.3418
		ppm2		525.311	528.647	3	0	0	0.0339003
		acm3p		525.311	528.647	3	0.140885	0.180237	0.159996
		m3pp		529.983	533.319	3	3.76179	7.58826	5.30084
		pm3p		529.983	533.319	3	5.1573	9.43791	6.71106
		ppm3		529.983	533.319	3	0.158777	0.39692	0.305899
		m2m1p		529.983	533.319	3	13.2097	28.4722	16.3156
		m1m2p		529.983	533.319	3	8.20732	16.2441	9.43608
		m1m1p		543.987	547.323	3	2.75483	2.03505	1.80167
		m1pm1		543.987	547.323	3	0.0193373	0.0386183	0.00571631
		acpp		529.971	533.307	3	2.06721	0.23258	1.34171
		pacp		529.971	533.307	3	0.0193311	0.0363538	0.0247819
		ppac		529.971	533.307	3	0.000446388	0	0
		m2acp		520.639	523.975	3	0.00738311	0.00690888	0.0324379
		acm2p		520.639	523.975	3	0.468144	0.234242	0.708917
		acacp		525.299	528.635	3	0.0177251	0.0145425	0.0196981
		H3.3 25-40 K27/K36/K37
		/R10	ARKSAPSTGGVKKPHR	light	R10		Mock	HUA	HUAwo
		H33 ppp		539.974	543.311	3	1.35877	0.215268	0.290499
		H3 43-49 unmod
		/R10	HRYRPGTVALR	light	R10		Mock	HUA	HUAwo
		un		516.802	521.806	2	62.2314	10.8223	20.0556
		H3 52-63 K56
		%	RRYQKSTELLIR	light	R10		Mock	HUA	HUAwo
		p		653.872	658.877	2	99.9761	99.9688	99.9512
		ac		646.865	651.869	2	0.0211581	0.0214942	0.0451229
		ac/S57Ph		686.848	691.852	2	0.00242078	0.0079131	0.00204195
		m1/S57Ph		700.864	705.868	2	3.3159e-05	0.000104297	0.000173631
		m2		639.875	644.879	3	2.94457e-05	0.000366045	0.000377338
		m3		646.883	651.887	3	0.000307418	0.00132989	0.00106062
		H3 63-69 K64
		/R10	IRKLPFQR	light	R10		Mock	HUA	HUAwo
		p		422.756	427.76	2	49.4197	9.94791	13.9062
		H3 72-83 K79
		%	VREIAQDFKTDLR	light	R10		Mock	HUA	HUAwo
		p		696.362	701.367	2	93.5999	93.1368	93.2427
		m1		703.37	708.374	2	5.89475	6.21419	6.06549
		m2		682.365	687.369	2	0.505323	0.648008	0.691735
		m3		689.373	694.377	2	3.39396e-05	0.000965401	9.08128e-05
		H3 117-128 K122
		/R10	KRVTIMPKDIQLAR	light	R10		Mock	HUA	HUAwo
		p		720.916	725.92	2	0.00103849	0.00690195	0.00525473
		H4 18-23 K20
		%	HRKVLR	light	R10		Mock	HUA	HUAwo
		p		286.2	291.205	2	13.9721	6.46635	15.4703
		m1		293.208	298.212	2	9.58987	3.2232	8.81489
		m2		272.203	277.207	2	75.9255	89.0265	74.9564
		m3		279.211	284.215	2	0.51252	1.28396	0.758422
		H4 45-55 unmod
		/R10	KRISGLIYEETR	light	R10		Mock	HUA	HUAwo
		un		590.815	595.819	2	34.4284	7.62847	17.752
		H4 77-92 K79/K91
		/R10	KRKTVTAMDVVYALKR	light	R10		Mock	HUA	HUAwo
		p/p		853.98	858.984	2	428.465	107.105	178.658
